# Sex of donor cell and reprogramming conditions predict the extent and nature of imprinting defects in mouse iPSCs

**DOI:** 10.1101/2020.11.20.370973

**Authors:** Maria Arez, Melanie Eckersley-Maslin, Tajda Klobučar, João von Gilsa Lopes, Felix Krueger, Ana Cláudia Raposo, Anne-Valerie Gendrel, Bruno Bernardes de Jesus, Simão Teixeira da Rocha

## Abstract

Reprogramming of somatic cells into induced Pluripotent Stem Cells (iPSCs) is a major leap towards personalized approaches to disease modelling and cell-replacement therapies. However, we still lack the ability to fully control the epigenetic status of iPSCs, which is a major hurdle for their downstream applications. A sensible indicator for epigenetic fidelity is genomic imprinting, a phenomenon dependent on DNA methylation, which is frequently perturbed in iPSCs by yet unidentified reasons. By using a secondary reprogramming system with murine hybrid donor cells, we conducted a thorough imprinting analysis using IMPLICON in multiple female and male iPSCs generated under different culture conditions. Our results show that imprinting defects are remarkably common in mouse iPSCs causing dysregulation of the typical monoallelic expression of imprinted genes. Interestingly, the nature of imprinting defects depends on the sex of the donor cell and their respective response to culture conditions. Under serum-free conditions, male iPSCs show global hypomethylation at imprinted regions, whereas in serum conditions show focal hypermethylation at specific loci. In contrast, female iPSCs always exhibit hypomethylation defects regardless of culture conditions. These imprinting defects are more severe than the global changes in DNA methylation, highlighting the sensitivity of imprinting loci to current iPSC generation protocols. Our results reveal clear predictors underlying different types of imprinting defects in mouse iPSCs. This knowledge is essential to devise novel reprogramming strategies aiming at generating epigenetically faithful iPSCs.
