## Supplementary material for "Sex of donor cell and reprogramming conditions predict the extent and nature of imprinting defects in mouse iPSCs": Table S4

### Sheet: Normalized SNP read counts
	Female_MEFs_N_1_MAT (BL6)	Female_MEFs_N_1_PAT (CAST)	Female_MEFs_N_2_MAT (BL6)	Female_MEFs_N_2_PAT (CAST)	Female_MEFs_N_3_MAT (BL6)	Female_MEFs_N_3_PAT (CAST)	F_KSR_2_iPSCs_N_1_MAT (BL6)	F_KSR_2_iPSCs_N_1_PAT (CAST)	F_KSR_2_iPSCs_N_2_MAT (BL6)	F_KSR_2_iPSCs_N_2_PAT (CAST)	F_KSR_2_iPSCs_N_3_MAT (BL6)	F_KSR_2_iPSCs_N_3_PAT (CAST)	F_KSR_4_iPSCs_N_1_MAT (BL6)	F_KSR_4_iPSCs_N_1_PAT (CAST)	F_KSR_4_iPSCs_N_2_MAT (BL6)	F_KSR_4_iPSCs_N_2_PAT (CAST)	F_KSR_4_iPSCs_N_3_MAT (BL6)	F_KSR_4_iPSCs_N_3_PAT (CAST)	M_KSR_3_iPSCs_N_1_MAT (BL6)	M_KSR_3_iPSCs_N_1_PAT (CAST)	M_KSR_3_iPSCs_N_2_MAT (BL6)	M_KSR_3_iPSCs_N_2_PAT (CAST)	M_KSR_3_iPSCs_N_3_MAT (BL6)	M_KSR_3_iPSCs_N_3_PAT (CAST)	M_KSR_5_iPSCs_N_1_MAT (BL6)	M_KSR_5_iPSCs_N_1_PAT (CAST)	M_KSR_5_iPSCs_N_2_MAT (BL6)	M_KSR_5_iPSCs_N_2_PAT (CAST)	M_KSR_5_iPSCs_N_3_MAT (BL6)	M_KSR_5_iPSCs_N_3_PAT (CAST)	mESCs_Tx_2i_N_1_MAT (BL6)	mESCs_Tx_2i_N_1_PAT (CAST)	mESCs_Tx_2i_N_2_MAT (BL6)	mESCs_Tx_2i_N_2_PAT (CAST)	mESCs_Tx_2i_N_3_MAT (BL6)	mESCs_Tx_2i_N_3_PAT (CAST)
Paternally expressed genes
Zdbf2	0	20.5439	0	22.3072	0	26.5817	122.787	177.426	77.2925	114.35	49.8127	55.9447	99.3327	120.417	11.666	17.7258	34.7918	59.6215	0	110.546	0.453337	108.769	0	99.4789	55.3361	73.8563	61.0403	90.429	72.2551	104.502	85.9215	97.6245	43.499	45.9329	64.2587	72.8135
Mcts2	0	9.94059	0	8.70525	0.466077	6.78682	15.0968	11.8724	15.3594	19.9149	16.6042	19.139	12.0881	19.849	12.1521	13.2944	28.8948	30.6164	11.1343	15.6904	19.0402	23.6732	15.0649	19.4784	12.4118	7.84315	16.9271	20.6125	17.2549	21.4541	10.7402	14.1218	7.61233	18.6057	14.0566	11.6502
Sgce	0	113.323	0	90.317	0	99.54	7.54841	0	17.3413	0.642417	46.2546	4.41669	24.7018	39.0363	11.666	18.3589	12.9732	53.9816	6.07328	5.7056	3.6267	5.75836	1.94386	7.65222	6.20592	21.5687	3.07766	23.2722	11.8628	16.6096	10.7402	10.4378	5.43738	10.4657	4.01617	4.36881
Peg10	0	422.144	0	247.556	0	192.293	374.904	34.9576	545.011	24.4118	1253.62	198.015	1705.47	2673.66	165.268	255.125	291.307	918.493	311.256	532.047	288.322	680.126	287.691	651.83	460.272	1384.32	388.298	1344.47	465.344	905.223	384.951	349.361	249.032	256.991	249.672	304.361
Mest	0.57632	550.046	0	220.352	0	228.489	146.942	6.59578	168.458	8.35142	150.031	20.6112	151.89	255.39	26.2485	35.4517	44.8165	217.538	56.1778	103.414	72.5339	106.21	84.0718	128.001	3.10296	111.111	4.10355	121.68	58.2354	216.617	65.5717	85.3447	33.7118	42.4443	66.9361	74.9979
Peg3	0	305.507	0	304.684	0	233.58	636.582	264.491	515.779	302.578	322.597	249.543	394.178	225.617	192.975	144.972	287.769	178.059	177.137	89.8632	152.775	69.7401	155.509	55.6525	258.063	411.112	200.048	285.915	294.412	262.985	224.413	122.184	227.826	131.403	236.284	164.559
Snrpn	0	29.8218	0	23.9394	0	26.5817	52.8389	102.235	81.7517	164.459	130.462	172.987	34.6876	198.49	20.4155	96.859	34.2021	265.88	4.04885	79.8784	3.17336	89.5744	1.94386	77.2179	6.72308	141.83	6.15532	174.874	36.6668	168.172	69.5286	82.8888	79.3858	77.9114	101.743	97.5701
Peg12	0	26.5082	0	21.7631	0	29.4095	7.04518	10.5532	7.92744	10.9211	1.18602	2.94446	3.67899	3.9698	0.486083	1.8992	7.07629	3.22278	5.56717	2.8528	2.72002	10.8769	5.83157	7.65222	3.62012	5.88236	1.53883	5.31935	8.08826	6.2286	10.1749	12.8938	4.89364	11.6286	16.0647	17.4752
Plagl1	4.61056	344.607	0.911401	462.466	2.79646	469.421	66.9292	12.532	20.3141	2.56967	33.2085	4.41669	48.3524	9.26286	51.0387	10.7621	59.5588	31.4221	26.8237	9.9848	50.3204	16.6353	40.821	16.6958	4.65444	1.30719	7.18121	4.65443	39.3628	24.9144	568.1	278.752	442.059	216.873	451.819	236.644
Zrsr1	0	11.266	0	12.5138	0	11.3114	15.0968	10.5532	15.8549	16.0604	32.6155	33.1252	17.3438	17.2025	11.1799	12.6613	4.12784	2.41709	7.5916	7.8452	9.97342	14.7158	13.607	17.3914	5.68876	10.4575	6.66826	10.6387	11.3236	11.7651	14.1318	18.4197	15.7684	12.7914	17.4034	15.2908
Dlk1	29.3923	614.991	29.6205	430.91	34.4897	498.831	6.54195	6.59578	8.4229	8.99383	1.77903	1.47223	1.05114	11.9094	1.94433	1.8992	5.30722	8.86266	5.56717	8.5584	0.906674	18.5547	6.31753	17.3914	1.03432	0	8.20709	3.3246	5.93139	2.76827	7.91383	14.1218	5.98112	12.21	5.35489	9.46576
Slc38a4	5.7632	374.429	2.7342	325.359	3.26254	333.685	261.678	501.279	239.309	371.317	354.026	503.502	180.796	422.783	379.631	490.626	314.305	538.205	259.127	415.795	246.615	421.64	254.645	443.133	549.741	491.504	417.023	405.601	364.511	455.38	298.464	380.674	388.773	437.816	335.35	384.455
Impact	8.06848	218.03	8.20261	342.769	11.1858	334.816	127.82	250.64	160.035	341.766	164.263	295.182	185.526	427.415	161.38	186.121	67.2248	197.396	94.1358	210.394	116.508	270.643	119.061	280.35	33.6154	159.477	52.3202	211.444	96.5198	314.198	72.9202	170.689	69.5985	127.333	94.3799	208.247
Maternally expressed genes
H19	10512.7	27.8336	9347.78	4.8967	9829.56	8.48352	51.3292	48.8088	35.178	34.0481	336.236	287.821	172.387	117.771	89.9253	82.9316	449.934	269.908	73.8916	83.4444	54.8538	43.5076	52.4841	34.7828	109.638	252.942	86.6874	230.727	307.354	151.563	30.5248	26.4016	22.837	25.5829	51.5408	60.4352
Grb10	680.634	0	501.271	0	384.047	0.565568	5.03227	7.25536	6.93651	11.5635	5.33707	4.41669	7.35798	13.2327	7.77733	6.33066	6.4866	4.83418	2.53053	6.4188	2.72002	5.11854	1.94386	2.78263	23.7894	1.30719	30.7766	1.32984	25.3432	11.7651	14.6971	20.8757	21.2058	19.7686	6.69361	7.28135
Meg3	575.744	0	881.325	0	1143.29	0.565568	446.363	607.471	301.738	361.681	83.6142	135.445	158.722	407.566	224.57	757.78	133.86	139.385	70.8549	436.478	88.8541	442.114	64.6332	468.177	119.464	15.6863	191.841	17.9528	270.687	90.6607	42.3955	155.34	50.5676	158.73	22.0889	91.0169
Igf2r	360.2	2.65082	447.954	0.544078	329.516	1.13114	50.3227	78.4898	37.6553	59.1023	44.4756	60.3614	28.9064	39.0363	67.0794	98.1252	8.84536	12.8911	45.0435	62.7616	48.0537	72.2994	32.5596	50.7829	46.0272	60.1308	30.2637	34.5758	21.0295	38.7557	53.1357	55.2592	51.1114	65.7014	33.4681	57.5227

### Sheet: Legend
Legend	Table S4
	Normalized SNP read counts for imprinted genes in female MEFs, F KSR2, F KSR4, M KSR3 and M KSR5 iPSCs and TX 2i ESCs
	Selection was based on the following criteria: (1) transcription from a single allele in MEFs (ratio: > 90%:10%), (2) Log2 RPKM > 1 expression in all iPSC replicates; (3) Normalized cumulative SNP-specific read counts > 5 in at least two of the three replicates of iPSCs
