## Supplementary material for "Sex of donor cell and reprogramming conditions predict the extent and nature of imprinting defects in mouse iPSCs": Table S5

### Sheet: Primers
Pyrosequencing	Locus	Primer name	Primer sequences	PCR conditions
	Line1-A	L1-A_F	AGATTGAGGTATATAGGGAAGTAGGTT	Tm: 55C
		L1-A_R-[Btn]	[biot]ATCCACTCACCAAAAATCTTAAAAT
		L1-A seq	GGTATATAGGGAAGTAGGTTA
	Line1-T	L1-T_F	GGTTGGGGAGGAGGTTTAAGTTATA	Tm: 55C
		L1-T_R-[Btn]	[biot]CTACCTATTCCAAAAACTATCAAATTCTCT
		L1-T seq	GGGAGGAGGTTTAAGTTATAGTA
	IAP	IAP F	GAGGGTGGTTTTTTATTTTATGTGT	Tm: 58C
		IAP R [Btn]	[biot]ATCACTCCCTAATTAACTACAACC
		IAP seq	TTTTTATTTTATGTGTTTTGTTTTT
IMPLICON	Locus	Primer name	Primer sequences	PCR conditions	Coordinates of CpGs analysed	Type of ICR
	Sox2	mSox2 Fw	CTACACGACGCTCTTCCGATCTTAGTTAGTTATATGGGTAGAGGATT	Tm: 55C	chr3:34649370-34649554	N/A
		mSox2 Rv	TGCTGAACCGCTCTTCCGATCTNNNNNNNNAATATTTCAAAAAACTAACAAAACC
	Klf4	mKlf4 Fw	CTACACGACGCTCTTCCGATCTGGTTTTTTTTGTTAATATTGATGAT	Tm: 55C	chr4:55530381-55530595	N/A
		mKlf4 Rv	TGCTGAACCGCTCTTCCGATCTNNNNNNNNACAAATAAAAAACTCCTCTACAACC
	Prickle1	mPrickle1 Fw	CTACACGACGCTCTTCCGATCTGTTGGTTAAGGAAATAGTTTTTTTT	Tm: 55C	chr15:93500632-93500729	N/A
		m Prickle1 Rv	TGCTGAACCGCTCTTCCGATCTNNNNNNNNCAACCTCTATAACCAATATACCCATAC
	H13-Mcts2	mH13DMR Fw	CTACACGACGCTCTTCCGATCTAGTATTAGAATATTGGGGGATTTT	Tm: 57C	chr2:152686786-152686933	Maternal
		mH13DMR Rv	TGCTGAACCGCTCTTCCGATCTNNNNNNNNAATTAAAAAATAAACAACCACTTC
	Gnas	mGnasDMR Fw	CTACACGACGCTCTTCCGATCTATTTTGGATTAAAGTTTAAAGTGTT	Tm: 54C	chr2:174295708-174295902	Maternal
		mGnasDMR Rv	TGCTGAACCGCTCTTCCGATCTNNNNNNNNACAATTATACACCATACAAATAAATATATT
	Peg3	mPeg3DMR Fw	CTACACGACGCTCTTCCGATCTTTTTGTAGAGGATTTTGATAAGGAG	Tm: 60C	Chr7:6730141-6730468	Maternal
		mPeg3DMR Rv	TGCTGAACCGCTCTTCCGATCTNNNNNNNNCAACCTTATCAATTACCCTTAAAAA
	PWS/AS	mSnrpnDMR Fw	CTACACGACGCTCTTCCGATCTAATTTGTGTGATGTTTGTAATTATTTGG	Tm: 60C	Chr7:60005043-60005284	Maternal
		mSnrpnDMR Rv	TGCTGAACCGCTCTTCCGATCTNNNNNNNNATAAAATACACTTTCACTACTAAAATCC
	Igf2-H19	mH19DMR Fw	CTACACGACGCTCTTCCGATCTGTAAGGAGATTATGTTTTATTTTTGG	Tm: 56C	Chr7:142581761-142582087	Paternal
		mH19DMR Rv	TGCTGAACCGCTCTTCCGATCTNNNNNNNNCCTCATAAAACCCATAACTAT
	Kcnq1-Kcnq1ot1	mKvDMR Fw	CTACACGACGCTCTTCCGATCTTAAGGTGAGTGGTTTAGGAT	Tm: 60C	Chr7:143295094-143295470	Paternal
		mKvDMR Rv	TGCTGAACCGCTCTTCCGATCTNNNNNNNNAATCCCCCACACCTAAATTC
	Commd1-Zrsr1	mCommd1DMR Fw	CTACACGACGCTCTTCCGATCTTAGGAGTATTTTTATTGTAGGGGG	Tm: 60C	chr11:22971952-22972131	Maternal
		mCommd1DMR Rv	TGCTGAACCGCTCTTCCGATCTNNNNNNNNCTAAAACAATAATTATCTACCTTACC
	Dlk1-Dio3	mIG-DMR Fw	CTACACGACGCTCTTCCGATCTGTGGTTTGTTATGGGTAAGTTT	Tm: 60C	Chr12:109528253-109528471	Paternal
		mIG-DMR Rv	TGCTGAACCGCTCTTCCGATCTNNNNNNNNCCCTTCCCTCACTCCAAAAATTAA
RT-qPCR	Gene	Primer name	Primer sequences	PCR conditions
	Pou5f1	mPou5f1 Fw	CCGGAAGAGAAAGCGAACTA	Tm: 60C
		mPou5f1 Rv	CGCCGGTTACAGAACCATAC
	Nanog	mNanog Fw	CCAGTCCCAAACAAAAGCTC	Tm: 60C
		mNanog Rv	ATCTGCTGGAGGCTGAGGTA
	Esrrb	mEsrbb3 Fw	TCTCATCTTGGGCATCGTGT	Tm: 60C
		mEsrbb31 Rv	AGTTTCTTGTACCTGCGCAC
	Gapdh	mGapdh Fw	AACTTTGGCATTGTGGAAGG	Tm: 60C
		mGapdh Rv	ACACATTGGGGGTAGGAACA
	Meg3	mMeg3 Fw	TTGCACATTTCCTGTGGGAC	Tm: 60C
		mMeg3 Rv	AAGCACCATGAGCCACTAGG
	Dnmt1	mDnmt1 Fw	ATCAGGTGTCAGAGCCCAAAG	Tm: 60C
		mDnmt1 Rv	TGGTGGAATCCTTCCGATAAC
	Dnmt3a	mDnmt3a Fw	AGACGTCTCCAACATGAGCC	Tm: 60C
		mDnmt3a Rv	TTTCTCTTCTGGGTGCTGAAC
	Dnmt3b	Dnmt3b Fw	CCCTTGAAGGACTACTTTGCC	Tm: 60C
		Dnmt3b Rv	AGAGAACATGAGCACCATGC
	Dmnt3L	Dnmt3L Fw	ATGGACAATCTGCTGCTGACTG	Tm: 60C
		Dnmt3L Rv	CGCATAGCATTCTGGTAGTCTCTG
	Tet1	mTet1 Fw	TTTGGTTCGTGAGCGTGTAG	Tm: 60C
		mTet1 Rv	TGCAGGTACGCTTTTTGTTG
	Tet2	mTet2 Fw	AACCTGGCTACTGTCATTGCTCCA	Tm: 60C
		mTet2 Rv	AGATGTTCTGCTGGTCTCTGTGGGAA
	Tet3	mTet3 Fw	TGCGATTGTGTCGAACAAATAGT	Tm: 60C
		mTet3 Rv	TCCATACCGATCCTCCATGAG
	Zfp57	mZfp57 Fw	CACAAATCCACAAAGCCGCAA	Tm: 60C
		mZfp57 Rv	TGAACGGGGCCTATAACCTAAA
	Trim28	mTrim28 Fw	CGCATGTATCAGGCATGAAG	Tm: 60C
		mTrim28 Rv	CTTCCAGGAAAGACCTTGAAGA
	Dppa3	mDppa3 Fw	GACCCAATGAAGGACCCTGAA	Tm: 60C
		mDppa3 Rv	GCTTGACACCGGGGTTTAG
	Uhrf1	mUhrf1 Fw	CCCAGGTGGTCCAGGTACAG	Tm: 60C
		mUhrf1 Rv	CACGAGCACGGACATTCTTG
	Sox2	mSox2 Fw	ATGCACCGCTACGACGTCA	Tm: 60C
		mSox2 Rv	CTTTTTGCACCCCTCCCAATT
Genotyping	Region	Primer name	Primer sequences	PCR conditions
	Yamanaka cassette	mPpary Fw	CAGCATCAAATGGCTCGGTA	Tm: 59C
		mLenti Rv	GCACCATCCAAAGGTCAGTG
	rtTA cassette (Rosa26 locus)	mRosa26 wt Fw	AAAGTCGCTCTGAGTTGTTAT	Tm: 59C
		mRosa26 wt Rv	GGAGCGGGAGAAATGGAATG
		mRosa26 mut Rv	GCGAAGAGTTTGTCCTCAACC

### Sheet: Legend
Legend	Table S5
	Complete list of primers used in this study
